# Ovarian development is driven by early spatiotemporal priming of the coelomic epithelium

**DOI:** 10.1101/2025.09.24.678234

**Authors:** Cyril Djari, Chloé Mayère, Maëva Guy, Aitana Perea-Gomez, Laura Bellutti, Paul Barreau, Herta Ademi, Agathe Rozier, Anthony S. Martinez, Tyler J. Gibson, Françoise Kühne, Cassandre Guérin, Dagmar Wilhelm, Gabriel Livera, Jennifer McKey, Marie-Christine Chaboissier, Serge Nef

## Abstract

Ovarian organogenesis relies on the coordinated specification of supporting and steroidogenic lineages from multipotent coelomic epithelium (CE) progenitors. However, it remains unclear how ovarian cellular diversity arises and whether CE progenitors are fate-biased before or after ingression into the gonad. We show that CE cells in fetal mouse and human ovaries are transcriptionally heterogeneous and spatially organized into subdomains already primed toward supporting or steroidogenic identities. CE priming is dynamic, influenced by proximity to the mesonephros, with a transient coexistence of both progenitor types before resolution toward a predominantly supporting-biased CE. In mice, delamination of primed CE cells seeds intragonadal niches that generate pre-granulosa and steroidogenic progenitors. We further demonstrate that fetal steroidogenic progenitors give rise to adult stromal and theca cells, and that granulosa cells have a dual origin from CE-derived and supporting-like cells. Together, these findings reveal a conserved, spatially encoded program of ovarian lineage specification.
