## Supplementary Data 1 for "Ovarian development is driven by early spatiotemporal priming of the coelomic epithelium"

### Sheet: SP_vs_Sup
names	names.1	scores	logfoldchanges	pvals	pvals_adj	pct_nz_group	pct_nz_reference	SP_or_Supp
Ptn	Ptn	41.2008	3.76998	0	0	0.755149	0.231944	SP
Meis2	Meis2	37.1927	2.07759	8.94451e-303	2.23177e-299	0.847826	0.500347	SP
Dlk1	Dlk1	36.9345	2.03778	1.29138e-298	2.86415e-295	0.916857	0.695486	SP
Col1a2	Col1a2	36.5035	2.57368	9.762e-292	1.94859e-288	0.755912	0.295486	SP
Hmga2	Hmga2	35.3607	1.60815	6.87265e-274	1.14321e-270	0.919908	0.746528	SP
Sox11	Sox11	33.6072	1.52673	1.31826e-247	1.64462e-244	0.889779	0.632639	SP
Nr2f2	Nr2f2	32.851	1.7234	1.1026e-236	1.22272e-233	0.829519	0.511458	SP
Itm2a	Itm2a	32.404	2.48824	2.40842e-230	2.53024e-227	0.765828	0.425	SP
Col1a1	Col1a1	31.9806	3.08544	2.03232e-224	2.02835e-221	0.61251	0.164931	SP
Gpc3	Gpc3	30.4496	1.18457	1.21156e-203	1.09927e-200	0.950801	0.865625	SP
Tcf21	Tcf21	29.6535	3.23419	3.05615e-193	2.54182e-190	0.556064	0.122917	SP
Rbp1	Rbp1	28.9855	1.57751	1.00326e-184	7.41707e-182	0.78566	0.515972	SP
Csrp1	Csrp1	28.7985	1.73982	2.23993e-182	1.59683e-179	0.724638	0.381597	SP
Mdk	Mdk	28.4376	1.03408	6.93831e-178	4.77571e-175	0.993135	0.922569	SP
Cd24a	Cd24a	28.1871	1.57393	8.41159e-175	5.24699e-172	0.789855	0.55625	SP
Mmp2	Mmp2	27.5135	2.09313	1.21172e-166	6.71863e-164	0.626621	0.257639	SP
Csrp2	Csrp2	27.026	1.52427	7.31309e-161	3.84149e-158	0.727689	0.443056	SP
Ncam1	Ncam1	26.8106	2.29518	2.43097e-158	1.18353e-155	0.58505	0.226042	SP
Nrep	Nrep	26.7861	1.6074	4.6921e-158	2.22998e-155	0.695271	0.36875	SP
Fn1	Fn1	26.1149	2.13289	2.47254e-150	1.05009e-147	0.585812	0.230208	SP
Lbh	Lbh	25.1154	1.76193	3.37437e-139	1.20278e-136	0.637681	0.336458	SP
Id2	Id2	24.9895	1.22437	7.95402e-138	2.78544e-135	0.890542	0.725347	SP
Meis1	Meis1	24.5698	1.24671	2.65994e-133	8.99915e-131	0.754005	0.518403	SP
Net1	Net1	24.4635	1.54986	3.61297e-132	1.20198e-129	0.706712	0.442014	SP
Cdh11	Cdh11	23.4415	2.16637	1.61219e-121	4.40835e-119	0.529367	0.203819	SP
Tnfaip8	Tnfaip8	22.5403	1.47751	1.67283e-112	4.22676e-110	0.655225	0.379167	SP
Sfrp1	Sfrp1	21.815	1.61949	1.6699e-105	3.96821e-103	0.578566	0.292708	SP
Mfap4	Mfap4	21.7092	2.17222	1.67808e-104	3.85014e-102	0.490847	0.180903	SP
Fblim1	Fblim1	21.6667	1.96824	4.23263e-104	9.60086e-102	0.505339	0.198958	SP
Cnn2	Cnn2	21.6209	1.64027	1.14143e-103	2.56e-101	0.575133	0.286806	SP
Tgfb2	Tgfb2	21.5968	2.75197	1.92339e-103	4.26586e-101	0.431732	0.114236	SP
Ssbp2	Ssbp2	21.3468	1.17675	4.17965e-101	8.87554e-99	0.691457	0.449653	SP
S100a6	S100a6	20.6552	1.90567	8.76963e-95	1.73317e-92	0.509535	0.213889	SP
Tenm4	Tenm4	20.602	1.65526	2.63258e-94	5.10184e-92	0.530511	0.252778	SP
Runx1t1	Runx1t1	20.0278	2.59454	3.15376e-89	5.77543e-87	0.407323	0.112153	SP
Cxcl12	Cxcl12	19.8991	2.36516	4.14555e-88	7.25871e-86	0.447368	0.169444	SP
Pmp22	Pmp22	19.8878	1.23519	5.1935e-88	9.01456e-86	0.652174	0.412847	SP
Tgfbi	Tgfbi	19.3438	1.33788	2.29876e-83	3.67084e-81	0.617849	0.369792	SP
Wnt5a	Wnt5a	18.7709	1.36498	1.30591e-78	1.88894e-76	0.594584	0.373958	SP
Kif26b	Kif26b	18.6549	2.27622	1.15192e-77	1.6424e-75	0.396262	0.117708	SP
Lsp1	Lsp1	18.1178	1.44295	2.3069e-73	2.93299e-71	0.517925	0.270833	SP
Pclaf	Pclaf	18.1115	1.16785	2.58808e-73	3.26966e-71	0.716629	0.53125	SP
Pdgfc	Pdgfc	18.0292	1.19807	1.14888e-72	1.41561e-70	0.590008	0.358333	SP
Pcsk5	Pcsk5	17.8167	1.37409	5.2457e-71	6.2327e-69	0.5164	0.266319	SP
Ltbp1	Ltbp1	17.7944	1.56479	7.80821e-71	9.22247e-69	0.477117	0.233333	SP
Hoxa7	Hoxa7	17.6424	2.17474	1.16343e-69	1.32704e-67	0.382914	0.119792	SP
Crabp2	Crabp2	17.5874	1.18227	3.07676e-69	3.43101e-67	0.590389	0.373264	SP
Nr2f1	Nr2f1	17.5162	2.23444	1.07842e-68	1.1763e-66	0.382914	0.125694	SP
Rrm2	Rrm2	17.1112	1.28382	1.22423e-65	1.23419e-63	0.572464	0.365278	SP
Mmp11	Mmp11	17.0196	1.12984	5.87348e-65	5.80398e-63	0.569413	0.345139	SP
Aplp1	Aplp1	16.5485	1.18637	1.6406e-61	1.44903e-59	0.543097	0.326042	SP
Myl7	Myl7	16.251	1.23442	2.19772e-59	1.85885e-57	0.554157	0.347569	SP
Unc5c	Unc5c	15.8741	3.02226	9.57115e-57	7.70362e-55	0.292906	0.0496528	SP
Nrk	Nrk	15.8152	1.33968	2.44431e-56	1.93615e-54	0.461861	0.232292	SP
Rnd3	Rnd3	15.3061	1.07115	6.95906e-53	5.08827e-51	0.521358	0.305556	SP
Abcg2	Abcg2	15.1201	1.34294	1.19382e-51	8.45032e-50	0.46415	0.259028	SP
Tagln	Tagln	15.0858	2.53314	2.00735e-51	1.40592e-49	0.317315	0.090625	SP
Pdgfra	Pdgfra	15.057	1.24667	3.1068e-51	2.15329e-49	0.477498	0.270833	SP
Fbln2	Fbln2	15.0225	2.20274	5.22941e-51	3.56261e-49	0.329138	0.103125	SP
Emilin1	Emilin1	14.881	1.56967	4.38122e-50	2.84865e-48	0.382151	0.1625	SP
Gpc6	Gpc6	14.6169	1.04481	2.19266e-48	1.3467e-46	0.506484	0.309722	SP
Hand2	Hand2	14.4265	3.26182	3.52578e-47	2.10084e-45	0.263539	0.0427083	SP
Robo2	Robo2	14.2454	2.63483	4.79034e-46	2.77159e-44	0.278032	0.0600694	SP
Zeb2	Zeb2	14.1789	1.43721	1.23823e-45	7.02168e-44	0.397407	0.190278	SP
Asb4	Asb4	14.1482	1.8415	1.91674e-45	1.08079e-43	0.358124	0.154167	SP
F2r	F2r	14.1096	1.3331	3.31305e-45	1.84726e-43	0.424104	0.227083	SP
Flrt3	Flrt3	13.9831	1.5594	1.97617e-44	1.07483e-42	0.382532	0.184722	SP
Col26a1	Col26a1	13.7916	1.33394	2.86265e-43	1.49977e-41	0.396262	0.193403	SP
Sulf2	Sulf2	13.6321	1.13475	2.58009e-42	1.30714e-40	0.442029	0.247222	SP
Col18a1	Col18a1	13.6054	1.03868	3.72115e-42	1.87098e-40	0.489321	0.302431	SP
Racgap1	Racgap1	13.5061	1.04276	1.44004e-41	7.115e-40	0.476735	0.280556	SP
Mex3b	Mex3b	13.4839	1.02402	1.94559e-41	9.58911e-40	0.475591	0.288542	SP
Lpar1	Lpar1	13.4501	1.52976	3.07441e-41	1.50782e-39	0.35431	0.155903	SP
Mcc	Mcc	13.238	1.5387	5.29448e-40	2.47501e-38	0.345156	0.147917	SP
Tshz3	Tshz3	12.8857	1.97507	5.42143e-38	2.42639e-36	0.28566	0.0899306	SP
Crispld2	Crispld2	12.8474	2.47198	8.8997e-38	3.9742e-36	0.262395	0.0677083	SP
Des	Des	12.8293	2.61639	1.12357e-37	4.99502e-36	0.25553	0.0604167	SP
Prnp	Prnp	12.8114	1.75202	1.41586e-37	6.28045e-36	0.315408	0.124306	SP
Asxl3	Asxl3	12.6603	1.33854	9.81705e-37	4.24152e-35	0.363082	0.176042	SP
Ecm1	Ecm1	12.5514	2.50796	3.90485e-36	1.65137e-34	0.256674	0.0666667	SP
Sh3kbp1	Sh3kbp1	12.5431	1.28323	4.3396e-36	1.83135e-34	0.370328	0.183333	SP
Fzd4	Fzd4	12.4507	1.38011	1.38608e-35	5.66956e-34	0.337147	0.147569	SP
Bcl2l11	Bcl2l11	12.3929	1.1257	2.85535e-35	1.1561e-33	0.408848	0.232292	SP
Plagl1	Plagl1	12.2427	1.26352	1.8377e-34	7.35116e-33	0.377956	0.197569	SP
Clmn	Clmn	12.1896	1.3131	3.53304e-34	1.38825e-32	0.352784	0.173611	SP
Bmp4	Bmp4	12.1571	2.0742	5.25826e-34	2.046e-32	0.2746	0.0913194	SP
Rprm	Rprm	12.0275	2.75896	2.54708e-33	9.6475e-32	0.23341	0.0496528	SP
Tril	Tril	11.6002	1.47394	4.11188e-31	1.45785e-29	0.317315	0.145139	SP
Sept3	Sept3	11.5653	1.5329	6.1746e-31	2.17546e-29	0.300153	0.127431	SP
Hist1h2ap	Hist1h2ap	11.5551	1.03125	6.95718e-31	2.42784e-29	0.511442	0.351389	SP
Crabp1	Crabp1	11.466	1.868	1.95494e-30	6.72803e-29	0.278032	0.105903	SP
Shisa3	Shisa3	11.428	4.07717	3.03155e-30	1.03618e-28	0.196796	0.0208333	SP
Tacc3	Tacc3	11.4167	1.00588	3.45259e-30	1.17606e-28	0.41762	0.254861	SP
Ghr	Ghr	11.0801	1.05259	1.56689e-28	5.02842e-27	0.381007	0.219444	SP
Rspo3	Rspo3	11.075	3.23904	1.65852e-28	5.28846e-27	0.203661	0.0333333	SP
Gng11	Gng11	10.9863	1.43281	4.44865e-28	1.39842e-26	0.306636	0.144444	SP
Anxa3	Anxa3	10.8721	1.43392	1.5653e-27	4.74847e-26	0.299008	0.136458	SP
Mef2c	Mef2c	10.545	1.58003	5.35718e-26	1.50189e-24	0.2746	0.116319	SP
Akap12	Akap12	10.5428	1.34508	5.48406e-26	1.53531e-24	0.308924	0.152778	SP
Sema3d	Sema3d	10.4661	3.53657	1.23685e-25	3.41477e-24	0.184211	0.0225694	SP
Bgn	Bgn	10.3153	1.13068	6.00701e-25	1.62474e-23	0.363844	0.218056	SP
Rarb	Rarb	10.3084	2.71334	6.45932e-25	1.74236e-23	0.199847	0.0416667	SP
Clmp	Clmp	10.307	1.40875	6.55248e-25	1.7651e-23	0.302822	0.153819	SP
Etl4	Etl4	10.2784	1.47223	8.82006e-25	2.36002e-23	0.268497	0.111806	SP
Capn6	Capn6	10.1245	1.13671	4.302e-24	1.10803e-22	0.32151	0.170139	SP
Acta2	Acta2	10.1178	1.6925	4.60742e-24	1.18364e-22	0.278413	0.128125	SP
Efna5	Efna5	10.0781	1.30698	6.90829e-24	1.75888e-22	0.295195	0.144444	SP
Hoxa9	Hoxa9	10.0547	2.74125	8.76011e-24	2.20784e-22	0.196415	0.0420139	SP
St3gal1	St3gal1	9.95981	1.29179	2.28496e-23	5.61009e-22	0.295576	0.147917	SP
Hoxa5	Hoxa5	9.87395	2.91076	5.39941e-23	1.30324e-21	0.18688	0.0350694	SP
Kif20a	Kif20a	9.81738	1.021	9.4773e-23	2.26288e-21	0.341724	0.195833	SP
Tubb6	Tubb6	9.79547	1.35386	1.1775e-22	2.78484e-21	0.272311	0.124653	SP
Pmepa1	Pmepa1	9.76201	1.83634	1.63876e-22	3.83485e-21	0.229596	0.0815972	SP
Col5a2	Col5a2	9.64383	1.05792	5.22036e-22	1.20327e-20	0.347826	0.210069	SP
Aif1l	Aif1l	9.62491	1.15734	6.27637e-22	1.43673e-20	0.292525	0.145139	SP
Mafb	Mafb	9.62289	1.64061	6.40103e-22	1.46359e-20	0.239893	0.0923611	SP
Slc1a3	Slc1a3	9.52894	1.23394	1.58902e-21	3.56787e-20	0.28299	0.139236	SP
Ska1	Ska1	9.4054	1.06881	5.18306e-21	1.14319e-19	0.303585	0.160764	SP
Gpx3	Gpx3	9.3115	1.0796	1.26041e-20	2.72283e-19	0.294813	0.153472	SP
Fignl1	Fignl1	9.30528	1.03138	1.3364e-20	2.88077e-19	0.313883	0.174306	SP
Mn1	Mn1	9.20381	1.51664	3.4547e-20	7.25887e-19	0.234554	0.09375	SP
Shcbp1	Shcbp1	9.09652	1.01481	9.32681e-20	1.9193e-18	0.319603	0.1875	SP
Prrx1	Prrx1	9.09246	2.73849	9.68198e-20	1.98421e-18	0.177727	0.0381944	SP
St8sia2	St8sia2	9.0852	1.60667	1.03509e-19	2.11695e-18	0.223875	0.0850694	SP
Ednra	Ednra	8.9142	1.39678	4.91334e-19	9.69122e-18	0.249428	0.115278	SP
Id4	Id4	8.89088	1.20933	6.06266e-19	1.18528e-17	0.270786	0.135417	SP
Cdca5	Cdca5	8.78409	1.11646	1.57641e-18	3.01406e-17	0.28566	0.154861	SP
Cpz	Cpz	8.7405	1.62539	2.32085e-18	4.35399e-17	0.218535	0.0857639	SP
Foxc1	Foxc1	8.61281	3.19092	7.12911e-18	1.29133e-16	0.157132	0.0243056	SP
Hapln1	Hapln1	8.60528	1.99535	7.61293e-18	1.37771e-16	0.204424	0.075	SP
Ldb2	Ldb2	8.49958	1.21816	1.90272e-17	3.36405e-16	0.265446	0.137847	SP
Igsf9	Igsf9	8.31216	1.00322	9.39721e-17	1.59641e-15	0.289474	0.165278	SP
Spry1	Spry1	8.29853	1.55419	1.05402e-16	1.78149e-15	0.213959	0.0878472	SP
Foxp2	Foxp2	8.2975	4.24298	1.06326e-16	1.79254e-15	0.141495	0.0131944	SP
Tspan13	Tspan13	8.20569	1.10166	2.29265e-16	3.80096e-15	0.271167	0.149306	SP
Cadm1	Cadm1	8.18777	1.49354	2.66104e-16	4.3862e-15	0.215866	0.090625	SP
Dpysl3	Dpysl3	8.17874	1.68071	2.86824e-16	4.71484e-15	0.197178	0.0711806	SP
Cdh10	Cdh10	8.14931	2.06269	3.6601e-16	5.97377e-15	0.172006	0.0454861	SP
Nrxn2	Nrxn2	8.11456	1.03985	4.87558e-16	7.88028e-15	0.276888	0.153819	SP
Cdc45	Cdc45	7.94095	1.27521	2.00646e-15	3.09274e-14	0.236842	0.116667	SP
Hsd11b2	Hsd11b2	7.91012	2.67539	2.57142e-15	3.92717e-14	0.154081	0.0319444	SP
Plk1	Plk1	7.85438	1.03099	4.0175e-15	6.06148e-14	0.29672	0.184722	SP
Fmod	Fmod	7.84446	1.27511	4.3483e-15	6.55068e-14	0.239512	0.122222	SP
Pkdcc	Pkdcc	7.82958	1.43275	4.89504e-15	7.33008e-14	0.209764	0.0902778	SP
Lifr	Lifr	7.80345	1.3532	6.02362e-15	8.97294e-14	0.216247	0.0965278	SP
Prom1	Prom1	7.63832	1.34113	2.20075e-14	3.13556e-13	0.20061	0.0819444	SP
Akap5	Akap5	7.58469	1.12788	3.33286e-14	4.68832e-13	0.262395	0.152083	SP
Skap2	Skap2	7.56321	1.40984	3.93244e-14	5.50846e-13	0.206331	0.0909722	SP
Rhoj	Rhoj	7.49758	1.73016	6.50063e-14	8.9489e-13	0.181541	0.0670139	SP
Ndc80	Ndc80	7.46391	1.17106	8.39928e-14	1.14913e-12	0.228833	0.114931	SP
Cd302	Cd302	7.45394	1.11529	9.05917e-14	1.23856e-12	0.226545	0.1125	SP
Gfra3	Gfra3	7.39291	1.28779	1.43649e-13	1.94399e-12	0.223494	0.111458	SP
Rcsd1	Rcsd1	7.33467	1.18804	2.22275e-13	2.95198e-12	0.223494	0.1125	SP
Olfml1	Olfml1	7.31327	1.75226	2.60716e-13	3.44417e-12	0.162853	0.0486111	SP
Acvr1	Acvr1	7.26757	1.26823	3.66017e-13	4.78146e-12	0.207094	0.0951389	SP
Prickle1	Prickle1	7.25785	2.00189	3.93298e-13	5.12777e-12	0.158276	0.0461806	SP
Pcdh9	Pcdh9	7.2562	1.63831	3.98118e-13	5.18723e-12	0.189931	0.0805556	SP
Creb5	Creb5	7.19256	1.03912	6.35879e-13	8.1104e-12	0.237223	0.128472	SP
Nxph3	Nxph3	7.15773	1.12427	8.2023e-13	1.03821e-11	0.225782	0.116319	SP
Fign	Fign	7.15719	1.96054	8.23489e-13	1.04168e-11	0.159039	0.0489583	SP
Npnt	Npnt	7.15282	1.62431	8.50128e-13	1.07265e-11	0.18688	0.0784722	SP
Bend4	Bend4	7.14474	3.05189	9.01663e-13	1.13553e-11	0.13196	0.0215278	SP
Car3	Car3	7.11656	2.17189	1.1065e-12	1.38736e-11	0.146072	0.0357639	SP
Smtnl2	Smtnl2	7.11455	1.16198	1.12277e-12	1.406e-11	0.212815	0.103472	SP
Eme1	Eme1	7.00766	1.06565	2.42331e-12	2.96213e-11	0.219298	0.111806	SP
Rgs5	Rgs5	6.94679	2.65379	3.73682e-12	4.47186e-11	0.133486	0.0256944	SP
Nrp1	Nrp1	6.81357	1.24499	9.52088e-12	1.10044e-10	0.194889	0.0899306	SP
Arhgef40	Arhgef40	6.7787	1.21027	1.21266e-11	1.38875e-10	0.203661	0.101042	SP
Notch3	Notch3	6.751	1.07657	1.46833e-11	1.67291e-10	0.206712	0.101736	SP
Postn	Postn	6.65741	2.76213	2.78703e-11	3.10619e-10	0.127384	0.0243056	SP
Gulp1	Gulp1	6.58781	1.53653	4.46363e-11	4.89283e-10	0.160564	0.0579861	SP
Mrc2	Mrc2	6.52585	1.11012	6.76161e-11	7.29166e-10	0.202136	0.102083	SP
Nes	Nes	6.41543	1.87916	1.40427e-10	1.46221e-09	0.143402	0.0440972	SP
Scg5	Scg5	6.3602	2.20336	2.0149e-10	2.06465e-09	0.127765	0.0288194	SP
Tbx2	Tbx2	6.35437	1.33766	2.09279e-10	2.14337e-09	0.172387	0.0743056	SP
Fzd7	Fzd7	6.35011	1.33042	2.15165e-10	2.19801e-09	0.170862	0.0729167	SP
P4ha3	P4ha3	6.33964	1.60897	2.30304e-10	2.34785e-09	0.157132	0.0597222	SP
Vcan	Vcan	6.29394	1.81492	3.095e-10	3.11387e-09	0.149886	0.0527778	SP
Plekha6	Plekha6	6.27981	2.40326	3.38997e-10	3.40036e-09	0.128528	0.0319444	SP
Nsl1	Nsl1	6.26827	1.16084	3.65088e-10	3.64559e-09	0.190313	0.0940972	SP
Gcnt1	Gcnt1	6.26573	2.0985	3.71091e-10	3.70182e-09	0.133486	0.0368056	SP
Chst15	Chst15	6.25492	1.66772	3.97723e-10	3.95366e-09	0.155606	0.0597222	SP
Nfatc4	Nfatc4	6.17485	1.10331	6.62279e-10	6.46758e-09	0.209764	0.117708	SP
Sparcl1	Sparcl1	6.17198	1.41802	6.74388e-10	6.5794e-09	0.180397	0.0871528	SP
Frem1	Frem1	6.15648	2.46279	7.43812e-10	7.24255e-09	0.125095	0.0302083	SP
Sfrp2	Sfrp2	6.10596	1.27503	1.02182e-09	9.86772e-09	0.210908	0.120139	SP
Cd248	Cd248	6.08808	1.03302	1.14274e-09	1.0977e-08	0.189931	0.0951389	SP
Nkain4	Nkain4	6.06359	1.14161	1.33115e-09	1.27379e-08	0.172006	0.0784722	SP
Cd55	Cd55	6.02222	1.23573	1.7204e-09	1.62445e-08	0.152174	0.0586806	SP
Scrn1	Scrn1	6.01921	1.37832	1.75267e-09	1.6518e-08	0.155988	0.0628472	SP
Pag1	Pag1	6.01026	1.25781	1.85229e-09	1.73911e-08	0.163997	0.0711806	SP
Fhl1	Fhl1	6.00256	1.0251	1.94231e-09	1.81935e-08	0.194508	0.101736	SP
Gata5	Gata5	5.96263	3.20978	2.48204e-09	2.30223e-08	0.104119	0.0111111	SP
Alx1	Alx1	5.94261	2.97086	2.80524e-09	2.58282e-08	0.113654	0.021875	SP
Tubb4a	Tubb4a	5.94261	1.53354	2.80524e-09	2.58282e-08	0.151793	0.0604167	SP
Ccdc42	Ccdc42	5.90882	1.39385	3.44576e-09	3.13719e-08	0.155225	0.0635417	SP
Nrg1	Nrg1	5.90103	1.39986	3.61233e-09	3.27604e-08	0.164378	0.0743056	SP
Robo1	Robo1	5.88375	1.50133	4.01072e-09	3.62746e-08	0.149886	0.059375	SP
Twist1	Twist1	5.84822	2.46469	4.96868e-09	4.46957e-08	0.118612	0.0284722	SP
Tnc	Tnc	5.79398	2.62373	6.87362e-09	6.10068e-08	0.111365	0.0215278	SP
Fgf9	Fgf9	5.78521	1.19691	7.24197e-09	6.41335e-08	0.187262	0.100347	SP
Hic1	Hic1	5.76232	3.45954	8.29631e-09	7.30815e-08	0.103356	0.0142361	SP
Gria3	Gria3	5.72358	1.47537	1.04302e-08	9.08368e-08	0.144928	0.05625	SP
Cacng4	Cacng4	5.69257	1.42273	1.25143e-08	1.08044e-07	0.159802	0.0736111	SP
Adam19	Adam19	5.6657	1.4327	1.46425e-08	1.25495e-07	0.154844	0.0684028	SP
Islr	Islr	5.64246	1.57427	1.67635e-08	1.42876e-07	0.139588	0.0520833	SP
Cxxc4	Cxxc4	5.6292	1.57867	1.81048e-08	1.53748e-07	0.138444	0.0510417	SP
Hoxa3	Hoxa3	5.58586	3.1087	2.32549e-08	1.94957e-07	0.100686	0.0138889	SP
Pappa	Pappa	5.57174	1.91173	2.52213e-08	2.1003e-07	0.122044	0.0354167	SP
Snai1	Snai1	5.54643	2.45565	2.91556e-08	2.41383e-07	0.111747	0.0260417	SP
Adgra2	Adgra2	5.54376	2.2938	2.9605e-08	2.44799e-07	0.113272	0.0274306	SP
Hoxb2	Hoxb2	5.49977	3.07779	3.80288e-08	3.1187e-07	0.0987796	0.0131944	SP
Col11a1	Col11a1	5.49045	1.39622	4.00914e-08	3.28111e-07	0.146072	0.0607639	SP
Frzb	Frzb	5.47003	2.57793	4.49956e-08	3.66745e-07	0.107933	0.0232639	SP
Epha4	Epha4	5.46538	1.05898	4.61907e-08	3.75871e-07	0.191838	0.109028	SP
Rab33a	Rab33a	5.43028	1.14213	5.62671e-08	4.54164e-07	0.163616	0.0798611	SP
Loxl3	Loxl3	5.41606	1.46085	6.09265e-08	4.89792e-07	0.136537	0.0524306	SP
Shank1	Shank1	5.40394	1.43025	6.51912e-08	5.22393e-07	0.141876	0.0579861	SP
Tspan2	Tspan2	5.39516	1.21152	6.8463e-08	5.46636e-07	0.157895	0.0746528	SP
Neil3	Neil3	5.38293	1.09175	7.32822e-08	5.83714e-07	0.16476	0.08125	SP
Gata2	Gata2	5.3502	2.17702	8.78557e-08	6.95632e-07	0.117849	0.0357639	SP
Prss23	Prss23	5.34918	1.75447	8.8352e-08	6.99284e-07	0.136918	0.0548611	SP
Osr1	Osr1	5.33901	1.18908	9.34541e-08	7.38202e-07	0.157895	0.075	SP
Nhsl2	Nhsl2	5.31782	1.15975	1.05017e-07	8.23022e-07	0.16209	0.0798611	SP
Ier5l	Ier5l	5.29314	1.13023	1.20234e-07	9.37132e-07	0.154844	0.0725694	SP
Hoxa10	Hoxa10	5.25427	2.28714	1.48615e-07	1.1467e-06	0.110221	0.0291667	SP
Rad54b	Rad54b	5.22559	1.05227	1.736e-07	1.3292e-06	0.165523	0.0850694	SP
Stra6	Stra6	5.19399	1.26538	2.05832e-07	1.56102e-06	0.145309	0.0645833	SP
Lingo1	Lingo1	5.13055	1.217	2.88901e-07	2.15741e-06	0.146072	0.0666667	SP
Phactr1	Phactr1	5.12495	2.05334	2.9762e-07	2.21754e-06	0.114035	0.0354167	SP
Soga3	Soga3	5.1116	2.33459	3.19442e-07	2.36688e-06	0.102593	0.0232639	SP
Ptgs1	Ptgs1	5.11135	1.95941	3.19874e-07	2.3692e-06	0.113654	0.0347222	SP
Parm1	Parm1	5.09667	1.69107	3.45678e-07	2.54428e-06	0.124333	0.0458333	SP
Rgma	Rgma	5.08433	1.0572	3.68918e-07	2.70536e-06	0.162853	0.0847222	SP
Kcnmb4	Kcnmb4	5.07331	1.07517	3.90965e-07	2.86072e-06	0.151793	0.0732639	SP
Ntrk2	Ntrk2	5.05934	3.44826	4.20717e-07	3.06661e-06	0.0915332	0.0131944	SP
Bmper	Bmper	5.0373	1.85994	4.72132e-07	3.4189e-06	0.114798	0.0368056	SP
Dnm3	Dnm3	4.99075	1.63797	6.01448e-07	4.30613e-06	0.11823	0.040625	SP
Fgf10	Fgf10	4.98666	2.37527	6.14332e-07	4.39365e-06	0.0999237	0.0225694	SP
Cntfr	Cntfr	4.89117	1.92159	1.00238e-06	7.03039e-06	0.102593	0.0263889	SP
Zfp608	Zfp608	4.88582	2.18901	1.03e-06	7.21653e-06	0.101449	0.0256944	SP
Arid3b	Arid3b	4.8385	1.12703	1.30823e-06	9.04834e-06	0.143402	0.0680556	SP
Chn1	Chn1	4.78794	1.05524	1.68498e-06	1.15106e-05	0.151793	0.0774306	SP
Amph	Amph	4.77517	2.70956	1.79559e-06	1.2216e-05	0.0873379	0.0128472	SP
Atoh8	Atoh8	4.77342	1.02	1.8112e-06	1.23054e-05	0.152555	0.078125	SP
Ak1	Ak1	4.73619	1.06211	2.17772e-06	1.46362e-05	0.146072	0.0722222	SP
Fbln5	Fbln5	4.6814	1.55503	2.84915e-06	1.89447e-05	0.127765	0.05625	SP
Ngfr	Ngfr	4.66045	1.63795	3.15515e-06	2.08612e-05	0.124333	0.053125	SP
Arg1	Arg1	4.62719	4.10406	3.70664e-06	2.42744e-05	0.076659	0.00451389	SP
Mtus1	Mtus1	4.60771	1.0464	4.07137e-06	2.6541e-05	0.151793	0.08125	SP
Epha1	Epha1	4.57345	1.42942	4.79766e-06	3.09222e-05	0.121663	0.0510417	SP
Fgf5	Fgf5	4.55721	3.93684	5.18377e-06	3.3314e-05	0.0774218	0.00659722	SP
Negr1	Negr1	4.55268	3.28905	5.29666e-06	3.39957e-05	0.0808543	0.0100694	SP
S1pr3	S1pr3	4.54678	1.35769	5.44718e-06	3.48833e-05	0.119756	0.0489583	SP
Lin28a	Lin28a	4.52682	2.06768	5.98788e-06	3.81014e-05	0.092296	0.0215278	SP
Ntm	Ntm	4.51115	2.31635	6.44774e-06	4.08841e-05	0.0915332	0.0215278	SP
Lin28b	Lin28b	4.50624	1.27772	6.59871e-06	4.17353e-05	0.116323	0.0454861	SP
Zcchc12	Zcchc12	4.48398	2.26791	7.32646e-06	4.59596e-05	0.0957285	0.0263889	SP
Cfap77	Cfap77	4.47262	1.05126	7.72682e-06	4.82588e-05	0.141114	0.0715278	SP
B3gnt8	B3gnt8	4.39723	1.06825	1.09643e-05	6.71552e-05	0.143402	0.0760417	SP
Pdgfrb	Pdgfrb	4.35771	1.1882	1.31432e-05	7.98875e-05	0.136918	0.0701389	SP
Ppargc1a	Ppargc1a	4.34184	2.34512	1.41291e-05	8.53091e-05	0.0900076	0.0229167	SP
Hbb-bh1	Hbb-bh1	4.31984	1.10917	1.56144e-05	9.37096e-05	0.141495	0.075	SP
Rnf150	Rnf150	4.3015	1.41005	1.69644e-05	0.000101476	0.111365	0.0444444	SP
Nell1	Nell1	4.30099	1.88594	1.70035e-05	0.000101649	0.0964912	0.0298611	SP
Prtg	Prtg	4.28284	1.33007	1.8452e-05	0.000109881	0.114416	0.0479167	SP
Myl4	Myl4	4.26591	1.88063	1.99089e-05	0.000118169	0.101068	0.0354167	SP
S100a4	S100a4	4.11389	2.14736	3.89051e-05	0.000222008	0.0888635	0.0253472	SP
Ddr2	Ddr2	4.10531	1.99313	4.03765e-05	0.000229782	0.0915332	0.028125	SP
Tbx18	Tbx18	4.09921	3.53166	4.14571e-05	0.000235561	0.0736079	0.0100694	SP
Kcnj8	Kcnj8	4.07568	3.05465	4.58804e-05	0.000258925	0.0747521	0.0114583	SP
Lox	Lox	4.07532	2.18665	4.59508e-05	0.000259249	0.0884821	0.0256944	SP
Ddc	Ddc	4.07478	1.14666	4.60583e-05	0.000259783	0.125477	0.0625	SP
Maml2	Maml2	4.06725	1.42289	4.75713e-05	0.000267862	0.101068	0.0375	SP
Fam171b	Fam171b	4.06003	1.28162	4.9067e-05	0.000275817	0.114416	0.0517361	SP
Bmp5	Bmp5	4.05464	3.13608	5.02115e-05	0.000282012	0.0724638	0.009375	SP
Isl1	Isl1	4.04803	2.07344	5.16505e-05	0.000289362	0.0961098	0.0340278	SP
Cadm3	Cadm3	4.04271	1.2854	5.28367e-05	0.000295924	0.0983982	0.0347222	SP
Angptl7	Angptl7	4.0038	2.74951	6.2334e-05	0.000345817	0.0720824	0.00972222	SP
Sort1	Sort1	3.9884	1.20748	6.65203e-05	0.000367509	0.11251	0.0503472	SP
Pgf	Pgf	3.98278	1.42158	6.81126e-05	0.000375683	0.100686	0.0385417	SP
Pappa2	Pappa2	3.97465	2.83619	7.04819e-05	0.000387787	0.0755149	0.0138889	SP
Nefm	Nefm	3.97198	2.11308	7.12787e-05	0.000392063	0.083524	0.021875	SP
Hist2h4	Hist2h4	3.9701	1.0046	7.18428e-05	0.000394839	0.125477	0.0638889	SP
Gabre	Gabre	3.93689	1.07515	8.2546e-05	0.000450684	0.1209	0.0597222	SP
Plcb1	Plcb1	3.93487	1.20313	8.32412e-05	0.000453983	0.114035	0.053125	SP
Pth1r	Pth1r	3.91989	1.54378	8.85887e-05	0.000480913	0.0983982	0.0378472	SP
Cbln1	Cbln1	3.90684	1.60712	9.35106e-05	0.00050516	0.103738	0.0440972	SP
Pdzrn3	Pdzrn3	3.89594	2.61799	9.78186e-05	0.000527006	0.0743707	0.0138889	SP
Bcat1	Bcat1	3.88269	1.03551	0.000103306	0.000554175	0.0942029	0.0333333	SP
Pcdh11x	Pcdh11x	3.87364	1.00131	0.000107223	0.000573957	0.136156	0.0770833	SP
Slit3	Slit3	3.85845	2.49005	0.000114107	0.000608196	0.0762777	0.0163194	SP
Sncaip	Sncaip	3.82731	3.16813	0.00012955	0.000685201	0.0682685	0.00868056	SP
Crispld1	Crispld1	3.81883	1.59189	0.000134085	0.000706937	0.090389	0.0309028	SP
Ptprz1	Ptprz1	3.80786	2.16336	0.000140177	0.000736531	0.0789474	0.0197917	SP
Egfr	Egfr	3.80275	1.81223	0.0001431	0.000750699	0.083524	0.0243056	SP
Spon2	Spon2	3.79872	3.23155	0.000145445	0.000762	0.0675057	0.00833333	SP
Cdo1	Cdo1	3.77784	1.13339	0.000158197	0.000824697	0.118993	0.0611111	SP
Dact1	Dact1	3.74533	1.21831	0.000180158	0.000929715	0.102975	0.0447917	SP
Hoxb6	Hoxb6	3.73965	1.31397	0.000184275	0.000948752	0.0964912	0.0385417	SP
Aox3	Aox3	-3.75253	-1.92344	0.000175057	0.000905271	0.0244088	0.0826389	Supp
Nudt17	Nudt17	-3.81317	-1.56654	0.000137193	0.000722374	0.0518688	0.109375	Supp
Fhod3	Fhod3	-3.8762	-1.26456	0.0001061	0.000568399	0.0480549	0.107986	Supp
Hdc	Hdc	-3.89206	-1.5192	9.93979e-05	0.000534649	0.0434783	0.103472	Supp
Ptges	Ptges	-3.9187	-1.34388	8.90269e-05	0.000482899	0.0526316	0.112847	Supp
Smagp	Smagp	-3.94776	-2.14635	7.88855e-05	0.000431525	0.0228833	0.0840278	Supp
Isx	Isx	-3.9541	-2.13967	7.68234e-05	0.000420706	0.0194508	0.0809028	Supp
Nrap	Nrap	-4.08673	-1.97646	4.37491e-05	0.000247527	0.0270786	0.0902778	Supp
Cracr2b	Cracr2b	-4.08794	-1.04829	4.35223e-05	0.000246383	0.071701	0.134722	Supp
Oasl2	Oasl2	-4.09225	-2.08337	4.27214e-05	0.000242331	0.0225019	0.0861111	Supp
Myzap	Myzap	-4.10591	-1.00857	4.02727e-05	0.000229288	0.0881007	0.149653	Supp
S100a9	S100a9	-4.13798	-1.86765	3.5037e-05	0.000201143	0.0244088	0.0888889	Supp
Tmie	Tmie	-4.22532	-1.74881	2.386e-05	0.00013975	0.0289855	0.0947917	Supp
Nmnat3	Nmnat3	-4.22948	-1.42146	2.34236e-05	0.000137396	0.0434783	0.109028	Supp
Ndst4	Ndst4	-4.23856	-1.85614	2.24959e-05	0.000132304	0.0305111	0.0961806	Supp
Pfkfb4	Pfkfb4	-4.24118	-1.01088	2.22351e-05	0.00013108	0.0842868	0.148611	Supp
Aldh3b1	Aldh3b1	-4.24469	-1.84814	2.18892e-05	0.000129384	0.0263158	0.0923611	Supp
Fam83g	Fam83g	-4.28414	-1.24804	1.83444e-05	0.000109273	0.0488177	0.115625	Supp
Dio3	Dio3	-4.34397	-1.57748	1.39931e-05	8.45903e-05	0.0411899	0.108333	Supp
Vav3	Vav3	-4.34547	-2.14372	1.38976e-05	8.40637e-05	0.0259344	0.0930556	Supp
Slc25a32	Slc25a32	-4.40909	-1.26808	1.03807e-05	6.38157e-05	0.0625477	0.129861	Supp
Dtx1	Dtx1	-4.42742	-1.49591	9.53656e-06	5.88437e-05	0.046148	0.114236	Supp
S100a8	S100a8	-4.45006	-1.84497	8.5847e-06	5.33331e-05	0.02746	0.096875	Supp
Pla2g5	Pla2g5	-4.47283	-1.51298	7.71914e-06	4.82259e-05	0.0411899	0.110764	Supp
Pde5a	Pde5a	-4.49939	-1.28051	6.81488e-06	4.298e-05	0.0758963	0.142708	Supp
Unc45b	Unc45b	-4.55177	-1.23537	5.3196e-06	3.4121e-05	0.0655988	0.135764	Supp
Bhlhe41	Bhlhe41	-4.57195	-1.7116	4.83203e-06	3.11237e-05	0.0389016	0.109375	Supp
Abhd14b	Abhd14b	-4.5793	-1.30896	4.66533e-06	3.00984e-05	0.0541571	0.125	Supp
Acsl5	Acsl5	-4.58177	-1.14773	4.61049e-06	2.97832e-05	0.0968726	0.163542	Supp
Ppp3cc	Ppp3cc	-4.60933	-1.06131	4.03972e-06	2.63433e-05	0.0774218	0.148264	Supp
Tmem51	Tmem51	-4.68186	-1.38715	2.8429e-06	1.89094e-05	0.0526316	0.125	Supp
Aard	Aard	-4.68599	-1.22267	2.78605e-06	1.85498e-05	0.0724638	0.144097	Supp
Kcnk3	Kcnk3	-4.72941	-1.2683	2.25172e-06	1.51081e-05	0.0682685	0.140625	Supp
Mettl24	Mettl24	-4.74789	-1.14796	2.05548e-06	1.38613e-05	0.0778032	0.149653	Supp
Adam8	Adam8	-4.80806	-1.31098	1.52405e-06	1.04469e-05	0.0732265	0.145833	Supp
Cbr3	Cbr3	-4.83717	-1.71848	1.31703e-06	9.1061e-06	0.0408085	0.115625	Supp
Zfp385b	Zfp385b	-4.84994	-1.05944	1.23496e-06	8.56829e-06	0.0915332	0.164931	Supp
Casp12	Casp12	-4.93017	-1.40158	8.21579e-07	5.81338e-06	0.0446224	0.121875	Supp
Rec8	Rec8	-5.03526	-1.54267	4.77208e-07	3.45379e-06	0.0438596	0.122222	Supp
Nptx2	Nptx2	-5.04681	-1.71309	4.49242e-07	3.26084e-06	0.0438596	0.121528	Supp
Slc37a2	Slc37a2	-5.05545	-1.55899	4.29369e-07	3.12455e-06	0.0537757	0.130903	Supp
Cacnb2	Cacnb2	-5.10506	-1.73094	3.30694e-07	2.4421e-06	0.0408085	0.119792	Supp
Myo15b	Myo15b	-5.13683	-2.0597	2.79404e-07	2.09119e-06	0.0297483	0.109375	Supp
Lmo7	Lmo7	-5.21671	-1.54592	1.82127e-07	1.39023e-06	0.059878	0.139583	Supp
Ephb1	Ephb1	-5.22547	-1.13405	1.73711e-07	1.32955e-06	0.0793288	0.159375	Supp
Emc9	Emc9	-5.24602	-1.0163	1.55423e-07	1.19691e-06	0.0991609	0.178472	Supp
Hepacam	Hepacam	-5.26377	-2.03728	1.41127e-07	1.09019e-06	0.02746	0.109375	Supp
Tnik	Tnik	-5.28874	-1.70626	1.23163e-07	9.57344e-07	0.0533944	0.133681	Supp
Rbm47	Rbm47	-5.29188	-1.47629	1.21064e-07	9.42864e-07	0.0518688	0.133681	Supp
Svs5	Svs5	-5.51248	-3.26857	3.53811e-08	2.90874e-07	0.0122044	0.0979167	Supp
Nmnat2	Nmnat2	-5.54074	-2.52587	3.01195e-08	2.48951e-07	0.0221205	0.107986	Supp
Tnni3	Tnni3	-5.54554	-1.48073	2.93046e-08	2.42517e-07	0.0724638	0.15625	Supp
Klf2	Klf2	-5.56907	-1.18695	2.56105e-08	2.13166e-07	0.119375	0.2	Supp
Rell2	Rell2	-5.62329	-1.02873	1.87359e-08	1.58806e-07	0.0968726	0.182639	Supp
Ttc39a	Ttc39a	-5.62609	-1.41771	1.84341e-08	1.56447e-07	0.0667429	0.152778	Supp
Hsbp1l1	Hsbp1l1	-5.65186	-1.78692	1.58721e-08	1.35684e-07	0.0434783	0.130903	Supp
Mia	Mia	-5.67769	-1.69413	1.36526e-08	1.17465e-07	0.0495805	0.137153	Supp
Aire	Aire	-5.70419	-1.62354	1.16897e-08	1.01407e-07	0.0564455	0.14375	Supp
Sytl4	Sytl4	-5.754	-1.84935	8.71571e-09	7.66406e-08	0.0438596	0.132292	Supp
Nr0b2	Nr0b2	-5.76858	-2.32416	7.9943e-09	7.05144e-08	0.032418	0.121181	Supp
Lbx2	Lbx2	-5.81314	-1.13137	6.13105e-09	5.46592e-08	0.0930587	0.181944	Supp
Tdh	Tdh	-5.95011	-1.36309	2.67963e-09	2.47262e-08	0.0793288	0.169444	Supp
Pced1b	Pced1b	-6.02421	-1.22049	1.69939e-09	1.60613e-08	0.0900076	0.18125	Supp
Itpr2	Itpr2	-6.03856	-1.40752	1.55496e-09	1.47592e-08	0.0709382	0.163889	Supp
Trpc7	Trpc7	-6.21723	-1.09644	5.06015e-10	4.99287e-09	0.118612	0.210764	Supp
Rhox8	Rhox8	-6.26714	-2.37665	3.67746e-10	3.67029e-09	0.0282227	0.125694	Supp
Gatm	Gatm	-6.2974	-2.21778	3.02675e-10	3.04675e-09	0.0617849	0.155556	Supp
Enpp2	Enpp2	-6.29948	-1.02585	2.98638e-10	3.00915e-09	0.12624	0.221181	Supp
Scrt2	Scrt2	-6.3293	-2.61573	2.46278e-10	2.50431e-09	0.0213577	0.119792	Supp
Ooep	Ooep	-6.3761	-1.47211	1.81656e-10	1.87199e-09	0.0842868	0.179861	Supp
Fat4	Fat4	-6.39408	-1.22837	1.6152e-10	1.67399e-09	0.0926773	0.189583	Supp
Fndc5	Fndc5	-6.41988	-1.20457	1.3638e-10	1.4223e-09	0.0926773	0.190278	Supp
Deptor	Deptor	-6.43182	-1.61843	1.26086e-10	1.31977e-09	0.0575896	0.156944	Supp
Lgals9	Lgals9	-6.44518	-2.04238	1.1546e-10	1.21236e-09	0.0423341	0.141667	Supp
Kdf1	Kdf1	-6.47232	-1.46571	9.65076e-11	1.02087e-09	0.0621663	0.162847	Supp
Trim7	Trim7	-6.51848	-2.14568	7.10249e-11	7.62436e-10	0.039283	0.139583	Supp
Nr0b1	Nr0b1	-6.52399	-1.24234	6.84608e-11	7.37477e-10	0.100686	0.199306	Supp
Ermp1	Ermp1	-6.61468	-1.24214	3.72366e-11	4.11562e-10	0.110221	0.207986	Supp
Ctsc	Ctsc	-6.67968	-1.25664	2.39472e-11	2.69453e-10	0.116323	0.213889	Supp
Srxn1	Srxn1	-6.73751	-1.28668	1.61121e-11	1.83048e-10	0.0953471	0.197222	Supp
Gstm6	Gstm6	-6.79893	-2.71072	1.05402e-11	1.21404e-10	0.0297483	0.134375	Supp
Aldh1a7	Aldh1a7	-6.9321	-1.44764	4.14631e-12	4.93527e-11	0.0697941	0.177083	Supp
Crygb	Crygb	-6.93574	-2.14149	4.04102e-12	4.82145e-11	0.0400458	0.147222	Supp
Jaml	Jaml	-6.94233	-2.77882	3.85678e-12	4.60989e-11	0.0247902	0.132292	Supp
Apobec3	Apobec3	-6.96544	-1.37064	3.27371e-12	3.94842e-11	0.106407	0.209375	Supp
Vnn1	Vnn1	-6.99449	-1.25302	2.66219e-12	3.24221e-11	0.115179	0.218403	Supp
Pld5	Pld5	-7.01346	-2.12126	2.32498e-12	2.84893e-11	0.0362319	0.144792	Supp
Hs3st1	Hs3st1	-7.04848	-1.15153	1.80881e-12	2.23564e-11	0.115942	0.222569	Supp
Ttyh2	Ttyh2	-7.16412	-1.12575	7.82872e-13	9.92185e-12	0.1209	0.228819	Supp
Rph3al	Rph3al	-7.21282	-1.0474	5.48067e-13	7.02631e-12	0.1373	0.244097	Supp
Cntn5	Cntn5	-7.33597	-1.31103	2.20114e-13	2.92718e-12	0.107933	0.217361	Supp
Hsd17b2	Hsd17b2	-7.35124	-2.28706	1.96372e-13	2.62193e-12	0.0400458	0.153125	Supp
Cercam	Cercam	-7.36587	-1.04224	1.7599e-13	2.36243e-12	0.139207	0.249653	Supp
Rab11fip5	Rab11fip5	-7.38907	-1.14253	1.47859e-13	1.99961e-12	0.117468	0.229514	Supp
Ifi27l2a	Ifi27l2a	-7.41995	-1.0112	1.17167e-13	1.59209e-12	0.176964	0.285069	Supp
Cfap54	Cfap54	-7.46506	-1.62373	8.3259e-14	1.13987e-12	0.0655988	0.180903	Supp
Clec2l	Clec2l	-7.53786	-1.58776	4.77764e-14	6.65038e-13	0.0732265	0.188889	Supp
Kcnt1	Kcnt1	-7.61383	-1.70257	2.66086e-14	3.76958e-13	0.0602593	0.178125	Supp
Cpa2	Cpa2	-7.69354	-1.54111	1.4312e-14	2.06716e-13	0.0877193	0.203819	Supp
Sybu	Sybu	-7.787	-1.94557	6.86175e-15	1.0191e-13	0.0514874	0.171181	Supp
Htra1	Htra1	-7.85459	-1.04561	4.01097e-15	6.05621e-14	0.146072	0.265278	Supp
Wdr72	Wdr72	-7.92979	-1.53504	2.19518e-15	3.37062e-14	0.0724638	0.195139	Supp
Plxdc1	Plxdc1	-8.08436	-1.4512	6.24913e-16	1.00192e-14	0.0865751	0.210764	Supp
Tmem184a	Tmem184a	-8.10661	-2.29121	5.20503e-16	8.38559e-15	0.0469108	0.170833	Supp
Dhrs7	Dhrs7	-8.17583	-1.30273	2.93844e-16	4.81561e-15	0.121663	0.243403	Supp
Stx11	Stx11	-8.18968	-1.849	2.61929e-16	4.32454e-15	0.0610221	0.186458	Supp
Aldh1b1	Aldh1b1	-8.31188	-1.13071	9.42013e-17	1.59894e-15	0.161709	0.281597	Supp
Fam214a	Fam214a	-8.33244	-1.16038	7.91947e-17	1.35227e-15	0.130816	0.25625	Supp
Prss35	Prss35	-8.3403	-1.20183	7.41043e-17	1.26861e-15	0.153318	0.274306	Supp
Ank3	Ank3	-8.38434	-1.1306	5.10133e-17	8.85458e-16	0.168574	0.288194	Supp
Cpt1a	Cpt1a	-8.38761	-1.05684	4.96105e-17	8.61858e-16	0.149886	0.275694	Supp
Hmgcs2	Hmgcs2	-8.43212	-2.02603	3.39458e-17	5.93338e-16	0.0713196	0.198264	Supp
Sohlh1	Sohlh1	-8.44667	-1.79422	2.99738e-17	5.25754e-16	0.0655988	0.195486	Supp
Kcnip1	Kcnip1	-8.51729	-1.52807	1.63329e-17	2.89797e-16	0.0930587	0.221875	Supp
Inha	Inha	-8.57528	-1.08807	9.88456e-18	1.77433e-16	0.201754	0.318056	Supp
Fmnl2	Fmnl2	-8.69135	-1.00206	3.58174e-18	6.63836e-17	0.192601	0.316319	Supp
Clu	Clu	-9.00731	-1.49562	2.11172e-19	4.22789e-18	0.144165	0.274653	Supp
Tgfbr3l	Tgfbr3l	-9.02407	-1.89348	1.81221e-19	3.64286e-18	0.0644546	0.203125	Supp
Camk2d	Camk2d	-9.05627	-1.05448	1.3499e-19	2.73557e-18	0.23341	0.352431	Supp
Crip3	Crip3	-9.20349	-1.17645	3.4651e-20	7.27118e-19	0.144165	0.282639	Supp
Necab3	Necab3	-9.22014	-2.04486	2.96728e-20	6.26108e-19	0.0541571	0.196528	Supp
Lgals2	Lgals2	-9.24229	-1.75923	2.41288e-20	5.12377e-19	0.0667429	0.210764	Supp
mt-Nd3	mt-Nd3	-9.5492	-1.36746	1.30699e-21	2.9479e-20	0.155606	0.292708	Supp
Epcam	Epcam	-9.55209	-1.26312	1.27105e-21	2.87007e-20	0.201373	0.334375	Supp
Smim22	Smim22	-9.70229	-1.98715	2.94793e-22	6.85025e-21	0.0724638	0.220139	Supp
Egfl6	Egfl6	-9.84505	-1.18371	7.20056e-23	1.72961e-21	0.160183	0.307986	Supp
Dock9	Dock9	-9.90917	-1.12856	3.79783e-23	9.22245e-22	0.179634	0.322917	Supp
Sema5b	Sema5b	-9.94088	-1.19589	2.76373e-23	6.7441e-22	0.143783	0.294792	Supp
Fam129a	Fam129a	-9.97094	-2.60475	2.04282e-23	5.02796e-22	0.0408085	0.194792	Supp
Rgs11	Rgs11	-9.98245	-1.40455	1.81909e-23	4.49393e-22	0.122807	0.272569	Supp
Csgalnact1	Csgalnact1	-10.0124	-1.17743	1.34466e-23	3.34256e-22	0.147979	0.3	Supp
Cited4	Cited4	-10.0413	-2.08971	1.00314e-23	2.5187e-22	0.0572082	0.212847	Supp
Nucb2	Nucb2	-10.0659	-1.16693	7.81753e-24	1.97777e-22	0.204043	0.344097	Supp
Lrrn1	Lrrn1	-10.1483	-1.17855	3.37093e-24	8.72726e-23	0.162853	0.313194	Supp
Anxa1	Anxa1	-10.2507	-1.31633	1.17507e-24	3.12323e-23	0.141114	0.295833	Supp
Mmp15	Mmp15	-10.26	-1.32327	1.06699e-24	2.84355e-23	0.152937	0.301389	Supp
Col12a1	Col12a1	-10.3791	-1.53479	3.08739e-25	8.40756e-24	0.112891	0.270833	Supp
Smoc1	Smoc1	-10.6154	-1.56816	2.52696e-26	7.21611e-25	0.10984	0.270139	Supp
Ttc38	Ttc38	-10.6562	-1.48515	1.63191e-26	4.68025e-25	0.135774	0.291319	Supp
Acsbg1	Acsbg1	-10.8058	-1.99195	3.23164e-27	9.62786e-26	0.0755149	0.239931	Supp
Akr1cl	Akr1cl	-10.8601	-1.62511	1.78503e-27	5.39863e-26	0.181159	0.328472	Supp
Fam98c	Fam98c	-10.873	-1.30545	1.54992e-27	4.71615e-26	0.149123	0.311458	Supp
Gchfr	Gchfr	-10.9315	-1.37182	8.15072e-28	2.51852e-26	0.155606	0.314236	Supp
Cd44	Cd44	-10.9811	-1.80976	4.71365e-28	1.47939e-26	0.0861937	0.254514	Supp
Gpcpd1	Gpcpd1	-11.0666	-1.12359	1.82158e-28	5.7899e-27	0.23913	0.3875	Supp
Ptpn4	Ptpn4	-11.0787	-1.10775	1.59223e-28	5.10151e-27	0.195652	0.35625	Supp
Atp1b2	Atp1b2	-11.0897	-1.19785	1.40696e-28	4.52245e-27	0.169336	0.334375	Supp
Stim1	Stim1	-11.3086	-1.10978	1.18954e-29	3.97729e-28	0.212815	0.375347	Supp
Bst2	Bst2	-11.3336	-1.61304	8.94832e-30	3.0121e-28	0.153699	0.316319	Supp
Rin2	Rin2	-11.3661	-1.13569	6.1687e-30	2.08348e-28	0.207857	0.370833	Supp
Me1	Me1	-11.4513	-1.01754	2.31673e-30	7.93211e-29	0.28299	0.433681	Supp
Nrtn	Nrtn	-11.5289	-1.56633	9.43527e-31	3.27543e-29	0.117086	0.293056	Supp
S1pr1	S1pr1	-11.5556	-1.83104	6.9126e-31	2.4165e-29	0.097254	0.271181	Supp
Plekha2	Plekha2	-11.5608	-1.19152	6.50906e-31	2.28343e-29	0.206331	0.366667	Supp
Inhbb	Inhbb	-11.7233	-1.45197	9.67941e-32	3.46982e-30	0.130816	0.307986	Supp
mt-Co2	mt-Co2	-11.8555	-1.46629	2.01596e-32	7.42447e-31	0.336003	0.478125	Supp
Tbc1d4	Tbc1d4	-11.8732	-1.18465	1.63058e-32	6.02739e-31	0.205568	0.373264	Supp
Pglyrp1	Pglyrp1	-11.9613	-2.16454	5.66839e-33	2.13485e-31	0.0797101	0.261458	Supp
Efna1	Efna1	-12.0794	-1.19	1.35768e-33	5.17187e-32	0.188024	0.368403	Supp
Adgrg1	Adgrg1	-12.1056	-1.41661	9.86039e-34	3.79968e-32	0.165523	0.339583	Supp
Ak7	Ak7	-12.1495	-1.44772	5.76975e-34	2.23631e-32	0.150648	0.33125	Supp
mt-Co3	mt-Co3	-12.1933	-1.43622	3.37637e-34	1.33193e-32	0.422197	0.559375	Supp
Ryr2	Ryr2	-12.2341	-2.9554	2.04283e-34	8.13911e-33	0.044241	0.230903	Supp
Sfxn3	Sfxn3	-12.3611	-1.16855	4.24112e-35	1.71024e-33	0.193745	0.379514	Supp
Vsnl1	Vsnl1	-12.4775	-1.73607	9.90698e-36	4.11129e-34	0.107933	0.297569	Supp
Fst	Fst	-12.5646	-2.21038	3.30584e-36	1.404e-34	0.0934401	0.281597	Supp
Irx5	Irx5	-12.9373	-2.19263	2.77123e-38	1.24587e-36	0.0701754	0.26875	Supp
Mcrip2	Mcrip2	-13.0236	-1.13406	8.97874e-39	4.11066e-37	0.243326	0.426389	Supp
Cav1	Cav1	-13.2582	-1.19342	4.04407e-40	1.90386e-38	0.257437	0.437847	Supp
Espn	Espn	-13.2812	-2.09398	2.97559e-40	1.40748e-38	0.090389	0.292014	Supp
Adamts19	Adamts19	-13.6934	-1.11361	1.11239e-42	5.69344e-41	0.235698	0.441319	Supp
Sobp	Sobp	-13.7178	-1.75084	7.94773e-43	4.08878e-41	0.125477	0.330208	Supp
Tle6	Tle6	-13.9331	-1.38256	3.985e-44	2.14406e-42	0.18688	0.389236	Supp
Ifi27	Ifi27	-14.0662	-1.37405	6.12629e-45	3.37809e-43	0.228833	0.427778	Supp
Fdxr	Fdxr	-14.1327	-1.12889	2.38896e-45	1.3395e-43	0.287185	0.474653	Supp
Morn1	Morn1	-14.2082	-1.56096	8.14919e-46	4.66092e-44	0.158658	0.367361	Supp
Wfdc1	Wfdc1	-14.3176	-2.93969	1.69941e-46	9.94781e-45	0.046148	0.266319	Supp
Bace2	Bace2	-14.5324	-1.89972	7.54899e-48	4.55243e-46	0.119756	0.336806	Supp
Il10rb	Il10rb	-14.6093	-1.34336	2.44859e-48	1.49927e-46	0.204424	0.414931	Supp
Peak1	Peak1	-14.7562	-1.07882	2.80647e-49	1.77278e-47	0.301297	0.503819	Supp
Kank3	Kank3	-14.9205	-1.60053	2.42567e-50	1.59798e-48	0.155606	0.376736	Supp
Adora1	Adora1	-14.9816	-2.25605	9.67931e-51	6.50534e-49	0.076659	0.306944	Supp
Stum	Stum	-14.9951	-2.04888	7.90912e-51	5.35166e-49	0.0900076	0.320833	Supp
Cdkn1a	Cdkn1a	-15.4576	-1.33654	6.70581e-54	5.01328e-52	0.229977	0.455208	Supp
Folr1	Folr1	-15.4788	-1.31634	4.82639e-54	3.64923e-52	0.2254	0.451736	Supp
Ddit4l	Ddit4l	-15.5309	-1.64038	2.14202e-54	1.62573e-52	0.183066	0.405556	Supp
mt-Atp6	mt-Atp6	-15.6049	-1.00872	6.74249e-55	5.19641e-53	0.940122	0.961806	Supp
Sorbs2	Sorbs2	-15.6817	-1.57104	2.0186e-55	1.56783e-53	0.186117	0.416319	Supp
Arhgdig	Arhgdig	-15.9196	-1.26314	4.63276e-57	3.78994e-55	0.24714	0.472222	Supp
Smpdl3b	Smpdl3b	-16.0056	-1.22369	1.16858e-57	9.63887e-56	0.247902	0.480903	Supp
Cdc14b	Cdc14b	-16.2006	-1.14502	4.9958e-59	4.18996e-57	0.319985	0.527778	Supp
Lzts1	Lzts1	-16.2438	-1.74191	2.47312e-59	2.08295e-57	0.164378	0.399653	Supp
Serpinb6b	Serpinb6b	-16.5265	-1.19095	2.36323e-61	2.06897e-59	0.333715	0.552431	Supp
Etnk2	Etnk2	-16.8094	-1.19038	2.08228e-63	1.98873e-61	0.302059	0.531944	Supp
Serpina3a	Serpina3a	-16.8508	-1.65994	1.03537e-63	9.93607e-62	0.224256	0.455556	Supp
Gstm1	Gstm1	-16.9864	-1.19129	1.03483e-64	1.01755e-62	0.492754	0.673611	Supp
Sh2d4a	Sh2d4a	-17.2625	-1.3239	9.01959e-67	9.3285e-65	0.262777	0.505208	Supp
Hspb1	Hspb1	-17.3713	-1.14276	1.36178e-67	1.46142e-65	0.486651	0.684028	Supp
Exoc3l2	Exoc3l2	-17.6111	-2.39582	2.02635e-69	2.27236e-67	0.0846682	0.354167	Supp
Klhl23	Klhl23	-17.8293	-1.14402	4.1895e-71	5.00759e-69	0.389779	0.599306	Supp
Cfap161	Cfap161	-17.8507	-1.09259	2.85248e-71	3.43003e-69	0.361556	0.606944	Supp
Tdrp	Tdrp	-17.9774	-1.04593	2.92749e-72	3.58501e-70	0.390923	0.628819	Supp
Stk24	Stk24	-18.4272	-1.27595	7.95654e-76	1.08041e-73	0.32685	0.56875	Supp
Fabp3	Fabp3	-18.4842	-1.82697	2.76659e-76	3.80855e-74	0.210908	0.469097	Supp
Sema6d	Sema6d	-18.5982	-1.19992	3.32353e-77	4.6719e-75	0.350114	0.580208	Supp
Pank1	Pank1	-18.7878	-1.68208	9.50089e-79	1.38429e-76	0.221205	0.478819	Supp
Tspo	Tspo	-18.877	-1.0591	1.76415e-79	2.6881e-77	0.469489	0.686458	Supp
Ccdc61	Ccdc61	-21.2194	-1.53999	6.32494e-100	1.32897e-97	0.378719	0.605556	Supp
Nrn1	Nrn1	-21.7259	-2.04053	1.16748e-104	2.74165e-102	0.170481	0.494444	Supp
Reep1	Reep1	-21.8991	-1.01278	2.65022e-106	6.37362e-104	0.515637	0.768056	Supp
Pam	Pam	-22.0536	-1.30851	8.82826e-108	2.14904e-105	0.430969	0.694097	Supp
Gas6	Gas6	-22.7619	-1.28629	1.09465e-114	2.83769e-112	0.382532	0.682986	Supp
Bmp2	Bmp2	-23.1252	-1.80365	2.58114e-118	6.77923e-116	0.276125	0.582986	Supp
Cib2	Cib2	-23.2364	-1.23276	1.95039e-119	5.26105e-117	0.452708	0.724653	Supp
Cgn	Cgn	-23.5473	-1.35274	1.33666e-122	3.75789e-120	0.399314	0.681944	Supp
Cst12	Cst12	-23.7544	-2.69043	9.89238e-125	2.86177e-122	0.124333	0.479861	Supp
Gstm2	Gstm2	-23.7772	-1.19468	5.74787e-125	1.71243e-122	0.605645	0.827083	Supp
Runx1	Runx1	-24.5964	-1.75772	1.37957e-133	4.74787e-131	0.258963	0.600694	Supp
Krt8	Krt8	-25.1671	-1.39002	9.18065e-140	3.33191e-137	0.530892	0.801389	Supp
Smpx	Smpx	-25.4436	-1.90269	8.31575e-143	3.19213e-140	0.228833	0.590625	Supp
Aldh1a1	Aldh1a1	-25.6462	-2.29646	4.65723e-145	1.8228e-142	0.185355	0.556944	Supp
Gxylt2	Gxylt2	-25.8203	-1.50818	5.25157e-147	2.09653e-144	0.394737	0.712153	Supp
Lgr5	Lgr5	-26.2777	-2.3864	3.45183e-152	1.49787e-149	0.147979	0.541319	Supp
Mt2	Mt2	-26.3894	-2.24016	1.813e-153	8.04208e-151	0.260107	0.636458	Supp
Tnfrsf19	Tnfrsf19	-26.4726	-1.58178	2.00268e-154	9.08536e-152	0.353928	0.691667	Supp
Cdkn1c	Cdkn1c	-26.8183	-1.22265	1.97566e-158	9.85905e-156	0.875667	0.936111	Supp
Serpinb6a	Serpinb6a	-27.5578	-1.28468	3.56705e-167	2.03434e-164	0.700229	0.864931	Supp
Igfbp2	Igfbp2	-27.6752	-1.59374	1.38714e-168	8.14374e-166	0.528223	0.831597	Supp
Tst	Tst	-28.017	-1.41437	1.00866e-172	6.10116e-170	0.5	0.79375	Supp
Itga6	Itga6	-28.2889	-1.58698	4.73155e-176	3.04666e-173	0.384439	0.740278	Supp
Apoc1	Apoc1	-29.9711	-2.05128	2.33632e-197	2.02762e-194	0.319222	0.693403	Supp
Prcd	Prcd	-31.5565	-2.26404	1.46241e-218	1.39006e-215	0.244851	0.677083	Supp
Gng13	Gng13	-33.2051	-2.98394	9.08607e-242	1.06686e-238	0.235698	0.684375	Supp
Ifitm1	Ifitm1	-33.6463	-1.66335	3.5265e-248	4.69283e-245	0.816171	0.926389	Supp
Dnajc15	Dnajc15	-34.6045	-1.28516	2.16479e-262	3.08653e-259	0.78032	0.930208	Supp
Cst8	Cst8	-34.6738	-2.86148	1.95329e-263	2.9992e-260	0.187262	0.667361	Supp
Irx3	Irx3	-35.9346	-3.05335	8.81112e-283	1.5989e-279	0.168574	0.679514	Supp
Kitl	Kitl	-37.4652	-1.94122	3.40398e-307	9.70669e-304	0.499237	0.860764	Supp
Mt1	Mt1	-38.671	-2.72991	0	0	0.434401	0.884028	Supp
Kctd14	Kctd14	-39.1128	-2.53698	0	0	0.435545	0.852431	Supp
Bmyc	Bmyc	-39.212	-1.72657	0	0	0.79672	0.961111	Supp
Wnt6	Wnt6	-40.9273	-2.55789	0	0	0.292906	0.833681	Supp
Lgals7	Lgals7	-43.6287	-2.35925	0	0	0.690694	0.96875	Supp

### Sheet: Sup_Score_weights
Human			Mouse
genes	weights		Gene	Weight
KITLG	0.0927222		Ryr2	0.116013
ABCA9-AS1	0.0841083		Gstm6	0.0571143
MT3	0.0768255		Irx3	0.055348
RALYL	0.0598339		Kitl	0.0478841
CRYM	0.0484073		Ivns1abp	0.0454161
TAC1	0.0416443		Serpine2	0.0436264
FOXL2	0.0402138		Thbs2	0.0435097
TM7SF2	0.0385702		Bace2	0.0422681
RNASE1	0.0385353		Cdc42ep5	0.0389995
FTH1	0.0358761		Fst	0.0383185
LINC02476	0.0356302		Hsd3b1	0.0362046
CCND1	0.0344269		Bmp2	0.03034
MIR202HG	0.0331023		Cdkn1b	0.0302297
PPP1R1B	0.0327781		4930523C07Rik	0.0293539
CNTNAP4	0.0325525		Creg1	0.0291855
REEP6	0.0301703		Cst8	0.0280519
CYP19A1	0.0298725		Gm14226	0.0273512
CCBE1	0.0257086		Gatm	0.0262229
MAP1LC3A	0.021826		Arhgap31	0.0258467
WNT6	0.020875		Cpa2	0.0237103
PRKAR2B	0.0206485		Khdrbs3	0.0225304
PROCR	0.0204727		Aldh1a1	0.022472
PRDX1	0.020354		Dock4	0.0223211
PTN	0.0203396		Aldh1b1	0.0222414
WIPF3	0.0202985		Gm37350	0.0222033
AP1S2	0.0198142		Hs3st1	0.0220483
GATM	0.0197676		Wfdc10	0.0211272
CARMIL1	0.0189539		Wfdc1	0.0203702
C15orf48	0.0188228		Tcea3	0.0196354
GREB1	0.0187123		Med10	0.0191618
PLA2G16	0.018523		Spry2	0.0190747
MGST1	0.0173134		Gng13	0.01873
FEZ1	0.0170363		Hmcn1	0.0182666
PRR15	0.0169262		Magi2	0.0181473
TNFRSF1B	0.0162317		Adm	0.0178763
RELN	0.0152209		Lzts1	0.0170807
SAT1	0.0151732		Serpini1	0.0168482
MTCP1	0.0146716		Tmsb4x	0.0151654
SCPEP1	0.0138218		Bst2	0.0129293
APOC1	0.0130712		Phlda1	0.0124099
APOE	0.0130173		Cgn	0.0120892
KLHL4	0.0121584		Tmeff1	0.0120245
AHNAK	0.011039		Maged2	0.0120062
BCAT2	0.0110111		Mt3	0.0105042
PDRG1	0.01028		Ccdc61	0.0100776
S100A6	0.00957429		Akr1cl	0.0100609
SAT2	0.00870754		Aard	0.00962098
EPHX1	0.00807351		Chchd10	0.00931667
TOX3	0.00786081		Dapk1	0.00899997
FTL	0.00756759		Mphosph8	0.00893647
MAF	0.00710628		Calb1	0.00865416
MT-ND5	0.00700866		Sox11	0.0079459
SDK2	0.00693848		Id2	0.00773652
TGFBR3	0.00681938		Nfia	0.00689159
UNC5B	0.00664963		Snhg18	0.00682727
MT-ND4L	0.0064614		Mdfic	0.00658027
FGFR1	0.00621943		Hs6st1	0.00648802
DMD	0.00603074		Actr6	0.00636004
HLA-B	0.00597998		Rgs2	0.00588949
DSEL	0.00596555		1190002N15Rik	0.00575496
ADGRL2	0.0057732		Bmp4	0.00568478
PNCK	0.00565197		Ptp4a1	0.0053082
SLC16A1	0.00546184		Cpne8	0.00486525
MT-ND2	0.00459903		Actb	0.00480773
THSD7A	0.00457839		Klhl23	0.00438507
HOPX	0.00425895		Gm10260	0.00408801
FAM210B	0.00418496		Insig1	0.00392826
HS3ST1	0.00400836		Ets1	0.00385293
RPS26	0.00392726		Tnni3	0.003717
CALD1	0.00372989		Malat1	0.00312851
MT-ND6	0.00372903		2810474O19Rik	0.00284946
ETNK2	0.00369561		Ogt	0.00268207
TMEM65	0.0036818		Defb19	0.00254469
SORD	0.00366859		Mgst1	0.00236742
BTBD3	0.00311257		Dnajc15	0.00187157
NXPH4	0.00291306		Armcx5	0.00131778
PCDH15	0.00283481		Laptm4b	0.00113413
MT-ND3	0.0024484		Ly6d	0.000871969
DACH1	0.00193836		Pan3	0.000469487
KIAA1324	0.00192446
REXO2	0.00184631
B2M	0.00181189
ISYNA1	0.00166476
CHCHD10	0.0015976
TXNDC17	0.00154276
H1F0	0.00152328
BTG2	0.00107936
STC1	0.000866782
MTRNR2L12	0.000850224
ZBTB20	0.000791038
BTG1	0.000775101
ZPBP	0.000558826
FHIT	0.000542687
IFI27	0.000440261
DPYSL3	0.000411744
MT-ATP8	0.00033139
AC112487.1	0.00028597
ACSM3	0.000282375
DDX24	0.000232714
DNAJB1	0.000187878
DST	0.000175869
MTRNR2L8	2.90697e-05

### Sheet: SP_Score_weights
Human			Mouse
genes	weights		Gene	Weight
DLK1	0.091462		Sparcl1	0.0852917
DCN	0.0757831		Ngfr	0.0621292
VCAN	0.0470017		Bgn	0.0592313
C7	0.0454472		Col1a1	0.0456582
MFAP4	0.033494		Mfap4	0.0436285
LGALS1	0.032922		Emilin1	0.0372838
TCF21	0.0291857		Col1a2	0.0335662
PDGFRA	0.0276204		Lbh	0.0328781
KCTD8	0.0251088		Rbp1	0.0297376
RNASE1	0.0221639		Zeb2	0.0286809
SNAI2	0.0215214		Mfge8	0.0282038
EMILIN1	0.0193162		Ptn	0.0278341
SPARCL1	0.0193004		2026-09-11	0.0232741
RPL10	0.0189138		Fam212a	0.0204247
ISLR	0.0171781		Crabp1	0.020211
COL6A2	0.0165648		Acta2	0.0195862
NKAIN4	0.0152771		Stbd1	0.0169214
COL1A1	0.0150708		Ets1	0.0164013
RPS8	0.014633		Marcks	0.0154459
COL6A3	0.0141693		Mylk	0.0150827
VIM	0.0140569		Plp1	0.0128475
RPL12	0.0127646		Col6a3	0.0123464
ATRNL1	0.0125555		Igfbp7	0.0115674
RPS2	0.0124525		Tgfbi	0.0114873
AKAP12	0.0110946		Emp1	0.0108937
COL14A1	0.0106878		Rpl13	0.0105095
RPS7	0.00996076		Arpc1b	0.00971009
NPW	0.009323		Ccnd2	0.00937782
PPP1R14A	0.0091065		Tpm1	0.00928338
JUNB	0.00837541		Pclaf	0.00860302
CHCHD10	0.00823109		Rps12	0.00848425
EGFR	0.00743499		Cd24a	0.00814773
INPP4B	0.00733232		Hmgb1	0.00812313
PLCB1	0.00696593		Mafb	0.00768327
NRK	0.00684098		2026-09-07	0.00711817
ZEB2	0.00678892		Arx	0.00707252
TSHZ2	0.0067595		Ednra	0.00666261
NR2F2-AS1	0.00655063		Pdgfra	0.00573092
SERPINE2	0.00641132		Mef2c	0.00551609
RPL32	0.00617029		Rpl10	0.00534331
PCDH18	0.00608809		mt-Co3	0.0047946
COL6A1	0.00605124		Hes1	0.0043944
MEG3	0.00599295		Cul4b	0.00439374
DLC1	0.00554091		Slc25a5	0.0040417
SNHG8	0.00529042		Actb	0.00393475
ROBO2	0.00517879		Gpm6b	0.0039183
OSBPL1A	0.00505644		Ier2	0.00385819
NRG1	0.00498926		Cotl1	0.00361517
MTRNR2L8	0.00433269		Itih5	0.00352316
RPL36A	0.00410897		Rhoj	0.00311017
COL1A2	0.00336053		Hmgb2	0.00307631
STAR	0.00327124		Pdgfrb	0.00306361
RPL26	0.00307875		Lamp2	0.00296577
PCOLCE	0.00303078		Id2	0.00249254
ELK1	0.00257291		Tpm4	0.00207669
NPM1	0.00209695		Rps28	0.00200113
HSPA1A	0.00198524		Cnn2	0.00198874
P3H2	0.00150512		Tmsb4x	0.00158176
DNAJB1	0.00143826		H2afz	0.00131921
RPL24	0.00116794		Pmepa1	0.0012581
HSPB6	0.000890771		Tpm2	0.0012033
PRKG1	0.00072542		Lsp1	0.00104864
RPS3	0.000467501		Cks2	0.000868231
CXCL12	2.05297e-05		Nid1	0.000846289
			Dlc1	0.000845917
			Sec61g	0.000672556
			Sfrp1	0.000642616
			Cks1b	0.000232299
			Rpl27a	6.62349e-05
